# A systemic circadian nicotinic acid riboside (NaR) signal engages the unfolded protein response and adipogenesis via the prefoldin complex

**DOI:** 10.64898/2026.03.04.709493

**Authors:** Ivan Vlassakev, Christina Savva, Liying Zhou, Danilo Ritz, Alexander Schmidt, Cholsoon Jang, Amir Ata Saei, Paul Petrus

## Abstract

Daily light–dark cycles impose predictable environmental fluctuations that require coordinated temporal regulation of cellular physiology. This coordination is mediated by the circadian clock, which operates as a network of tissue oscillators; however, the molecular signals that convey circadian information between organs remain incompletely defined. Here, we identify nicotinic acid riboside (NaR) as a circulating metabolite whose rhythmicity depends on the liver clock. In differentiating 3T3-L1 adipocytes, NaR engages unfolded protein response (UPR) gene programs and modulates adipogenic competence. Proteome-wide stability profiling implicates the prefoldin complex as a molecular target of NaR signaling, linking NaR exposure to altered proteostasis. Functionally, NaR-induced UPR signaling converges on the adipogenic transcription factor CEBPA, which is a central regulator of adipogenesis. Importantly, sustained NaR exposure suppresses adipocyte lipid deposition, whereas temporally restricted NaR stimulation enhances adipogenesis, indicating that NaR acts in a time-dependent manner. Together, these findings identify NaR as a liver clock–controlled circulating metabolite that couples systemic circadian metabolism to adipocyte proteostasis and differentiation, revealing a mechanism by which temporal metabolic signals shape tissue-specific physiological outcomes.

**Highlights:**

- The circadian clock is required for rhythmic regulation of circulating nicotinic acid riboside (NaR).
- The liver clock is sufficient to generate NaR rhythmicity.
- NaR engages the prefoldin complex to regulate unfolded protein response signaling and *Cebpa* expression.
- Time-dependent NaR exposure differentially regulates CEBPA levels and adipocyte lipid deposition.
