## Supplementary material for "A systemic circadian nicotinic acid riboside (NaR) signal engages the unfolded protein response and adipogenesis via the prefoldin complex": Table S1

### Sheet: Cell_Pellet_raw
Values reported as concentration in ng per pellet (NAR) and area under the curve in arbitrary units (AUC in AU) for the rest
PolarNAD
Samples																				Concentration	AUC (AU)	AUC (AU)	AUC (AU)	AUC (AU)	AUC (AU)	AUC (AU)	AUC (AU)	AUC (AU)	AUC (AU)	AUC (AU)
Platform	Polarity	Use_type	Sample_type	Sample_type1	SMMS_ID	Replicate	Injection_order	User_ID	Matrix	Extraction_Batch	Chrom_Batch	Norm_Batch	Extraction_date	Analysis_start_date	Sample_Comments	Analysis_Comments	Volume_of_sample_uL	Volume_of_MeOH_uL	Transferred_vial_uL	Nicotinic acid ribosise (ng per pellet)	cADPr	AMP	FAD	Malate	NAD	NADH	NADP	NADPH	Nicotinamide	Nicotinamide Riboside
PolarNAD	Pos/Neg	Concentration / Area	Sample	Control 1	1	R01	28	control 1	Cells	EB01	CB01	NB01	ED-20250918	ASD-20250918				1000	200	< 2 (n.d)	82	9234	1155	105271	102001	1101	1894	234	40928	14373
PolarNAD	Pos/Neg	Concentration / Area	Sample	Control 2	2	R01	30	control 2	Cells	EB01	CB01	NB01	ED-20250918	ASD-20250918				1000	200	< 2 (n.d)	118	9094	1499	118227	128509	1351	2384	270	35028	14639
PolarNAD	Pos/Neg	Concentration / Area	Sample	Control 3	3	R01	34	control 3	Cells	EB01	CB01	NB01	ED-20250918	ASD-20250918				1000	200	< 2 (n.d)	127	6010	837	79788	85938	616	2239	153	40699	11070
PolarNAD	Pos/Neg	Concentration / Area	Sample	Control 4	4	R01	27	control 4	Cells	EB01	CB01	NB01	ED-20250918	ASD-20250918				1000	200	< 2 (n.d)	166	8270	1892	119048	138581	1145	3009	298	40011	15998
PolarNAD	Pos/Neg	Concentration / Area	Sample	Control 5	5	R01	52	control 5	Cells	EB01	CB01	NB01	ED-20250918	ASD-20250918				1000	200	< 2 (n.d)	131	8794	1736	109881	136223	692	3015	163	39701	15709
PolarNAD	Pos/Neg	Concentration / Area	Sample	Control 6	6	R01	43	control 6	Cells	EB01	CB01	NB01	ED-20250918	ASD-20250918				1000	200	< 2 (n.d)	166	10006	1495	121889	146616	1143	2691	327	40380	16749
PolarNAD	Pos/Neg	Concentration / Area	Sample	NaR 1h_1	7	R01	40	1h NaR 1	Cells	EB01	CB01	NB01	ED-20250918	ASD-20250918				1000	200	237	209	13175	1669	101539	110580	2080	2616	249	48462	17300
PolarNAD	Pos/Neg	Concentration / Area	Sample	NaR 1h_2	8	R01	32	1h NaR 2	Cells	EB01	CB01	NB01	ED-20250918	ASD-20250918				1000	200	157	134	9145	1515	88076	98631	2108	2432	291	39631	14283
PolarNAD	Pos/Neg	Concentration / Area	Sample	NaR 1h_3	9	R01	51	1h NaR 3	Cells	EB01	CB01	NB01	ED-20250918	ASD-20250918				1000	200	179	149	11436	1380	91456	101525	1790	2299	181	37135	15983
PolarNAD	Pos/Neg	Concentration / Area	Sample	NaR 1h_4	10	R01	49	1h NaR 4	Cells	EB01	CB01	NB01	ED-20250918	ASD-20250918				1000	200	283	154	9318	1896	93430	114444	1931	2657	177	47078	17152
PolarNAD	Pos/Neg	Concentration / Area	Sample	NaR 1h_5	11	R01	26	1h NaR 5	Cells	EB01	CB01	NB01	ED-20250918	ASD-20250918				1000	200	210	117	7934	1328	93574	110438	1715	2177	180	37438	14519
PolarNAD	Pos/Neg	Concentration / Area	Sample	NaR 1h_6	12	R01	37	1h NaR 6	Cells	EB01	CB01	NB01	ED-20250918	ASD-20250918				1000	200	232	158	8514	1293	88060	102226	1632	2437	197	43048	13817
PolarNAD	Pos/Neg	Concentration / Area	Sample	NaR 2h_1	13	R01	38	2h NaR 1	Cells	EB01	CB01	NB01	ED-20250918	ASD-20250918				1000	200	321	324	12648	1651	100907	120295	1169	2415	206	60581	16342
PolarNAD	Pos/Neg	Concentration / Area	Sample	NaR 2h_2	14	R01	36	2h NaR 2	Cells	EB01	CB01	NB01	ED-20250918	ASD-20250918				1000	200	227	215	8100	914	82921	91825	863	1984	87	51578	12581
PolarNAD	Pos/Neg	Concentration / Area	Sample	NaR 2h_3	15	R01	50	2h NaR 3	Cells	EB01	CB01	NB01	ED-20250918	ASD-20250918				1000	200	223	200	11331	1354	93545	113913	1056	2938	131	45858	15861
PolarNAD	Pos/Neg	Concentration / Area	Sample	NaR 2h_4	16	R01	29	2h NaR 4	Cells	EB01	CB01	NB01	ED-20250918	ASD-20250918				1000	200	329	137	11087	1517	113205	129623	1100	2816	177	57682	17495
PolarNAD	Pos/Neg	Concentration / Area	Sample	NaR 2h_5	17	R01	33	2h NaR 5	Cells	EB01	CB01	NB01	ED-20250918	ASD-20250918				1000	200	221	196	8582	1108	100180	121468	911	2544	206	43187	15446
PolarNAD	Pos/Neg	Concentration / Area	Sample	NaR 2h_6	18	R01	45	2h NaR 6	Cells	EB01	CB01	NB01	ED-20250918	ASD-20250918				1000	200	219	174	8893	1595	108736	137365	1121	2900	159	39808	16465
PolarNAD	Pos/Neg	Concentration / Area	Sample	NaR 4h_1	19	R01	48	4h NaR 1	Cells	EB01	CB01	NB01	ED-20250918	ASD-20250918				1000	200	144	160	8324	1578	109179	130012	1829	2913	197	38306	15986
PolarNAD	Pos/Neg	Concentration / Area	Sample	NaR 4h_2	20	R01	24	4h NaR 2	Cells	EB01	CB01	NB01	ED-20250918	ASD-20250918				1000	200	217	298	11004	1810	126748	138904	2044	3023	252	50597	17853
PolarNAD	Pos/Neg	Concentration / Area	Sample	NaR 4h_3	21	R01	44	4h NaR 3	Cells	EB01	CB01	NB01	ED-20250918	ASD-20250918				1000	200	224	252	10261	1771	120213	137936	1971	3128	328	50543	17933
PolarNAD	Pos/Neg	Concentration / Area	Sample	NaR 4h_4	22	R01	31	4h NaR 4	Cells	EB01	CB01	NB01	ED-20250918	ASD-20250918				1000	200	270	134	12349	1724	119562	137364	1630	3188	220	49844	18854
PolarNAD	Pos/Neg	Concentration / Area	Sample	NaR 4h_5	23	R01	41	4h NaR 5	Cells	EB01	CB01	NB01	ED-20250918	ASD-20250918				1000	200	260	125	11289	1877	122848	151475	1742	3185	266	49608	19072
PolarNAD	Pos/Neg	Concentration / Area	Sample	NaR 4h_6	24	R01	47	4h NaR 6	Cells	EB01	CB01	NB01	ED-20250918	ASD-20250918				1000	200	310	202	12449	1999	127781	160820	1850	3509	283	61726	18075
PolarNAD	Pos/Neg	Concentration / Area	Sample	NaR 6h_1	25	R01	23	6h NaR 1	Cells	EB01	CB01	NB01	ED-20250918	ASD-20250918				1000	200	152	217	9366	1493	133078	137618	1511	2818	314	37524	18039
PolarNAD	Pos/Neg	Concentration / Area	Sample	NaR 6h_2	26	R01	39	6h NaR 2	Cells	EB01	CB01	NB01	ED-20250918	ASD-20250918				1000	200	110	203	8257	1658	130122	145096	1567	3180	344	32696	17918
PolarNAD	Pos/Neg	Concentration / Area	Sample	NaR 6h_3	27	R01	42	6h NaR 3	Cells	EB01	CB01	NB01	ED-20250918	ASD-20250918				1000	200	178	213	10986	2325	158466	187908	1986	4223	406	40472	21996
PolarNAD	Pos/Neg	Concentration / Area	Sample	NaR 6h_4	28	R01	25	6h NaR 4	Cells	EB01	CB01	NB01	ED-20250918	ASD-20250918				1000	200	389	220	14191	2552	161369	199940	1846	4003	312	58995	23900
PolarNAD	Pos/Neg	Concentration / Area	Sample	NaR 6h_5	29	R01	35	6h NaR 5	Cells	EB01	CB01	NB01	ED-20250918	ASD-20250918				1000	200	332	176	12921	2473	157128	190573	1299	3547	326	52471	21554
PolarNAD	Pos/Neg	Concentration / Area	Sample	NaR 6h_6	30	R01	46	6h NaR 6	Cells	EB01	CB01	NB01	ED-20250918	ASD-20250918				1000	200	319	278	13980	2245	166976	203867	1461	4210	333	50871	22980

### Sheet: Polar_compound_info_cells
All platforms
Included and reported
Compound	Platform	Polarity	Use_type	MRM_acquired	Peak_detected	Report	Comment	RT	Identification	SRM1	SRM2	Quant_SRM	KEGG	HMDB	PubChem	InChi	CAS	Molecular formula	Molecular weight	Class	Sub_Class	Pathways
Nicotinic Acid Riboside	PolarBasic	Positive	Concentration	YES	YES	YES			STD	256.2 > 124	253.2 > 85	SRM1	C05841	HMDB06809	161234	PUEDDPCUCPRQNY-ZYUZMQFOSA-O	4013-06-3	C11H14NO6	256.232	Organooxygen compounds	Carbohydrates and carbohydrate conjugates
Cyclic ADP-ribose	PolarBasic	Positive	Area	YES	YES	YES			STD	560.1 > 135.9	560.1 > 348	SRM1		HMDB0249529	22062770	BQOHYSXSASDCEA-UHFFFAOYSA-N	119340-53-3	C15H21N5O13P2	541.303	Organooxygen compounds	Carbohydrates and carbohydrate conjugates
AMP	PolarBasic	Positive	Area	YES	YES	YES			STD	348.1 > 136.1	348.1 > 97	SRM1	C00020	HMDB00045	6083	UDMBCSSLTHHNCD-KQYNXXCUSA-N	61-19-8	C10H14N5O7P	347.221	Purine nucleotides	Purine ribonucleotides	Alanine, aspartate and glutamate metabolism;Arginine and proline metabolism;Aspartate Metabolism;Butyrate Metabolism;Cysteine Metabolism;Fatty acid Metabolism;Glutamate Metabolism;Glycine, serine and threonine metabolism;Histidine metabolism;Homocystinuria-megaloblastic anemia due to defect in cobalamin metabolism, cblG complementation type;Mercaptopurine Metabolism Pathway;Methionine Metabolism;…
Flavin adenine dinucleotide (FAD)	PolarBasic	Positive	Area	YES	YES	YES			STD	786.44 > 348.2	786.44 > 135.91	SRM1	C00016	HMDB01248	643975	VWWQXMAJTJZDQX-UYBVJOGSSA-N	146-14-5	C27H33N9O15P2	785.55	Flavin nucleotides		Arginine and proline metabolism;Aspartate Metabolism;beta-Alanine metabolism;Butyrate Metabolism;Caffeine Metabolism;Capecitabine Metabolism Pathway;Citalopram Metabolism Pathway;D-Arginine and D-Ornithine Metabolism;Doxorubicin Metabolism Pathway;Fatty acid Metabolism;Glutamate Metabolism;Glutathione metabolism;Glycerolipid Metabolism;Glycine, serine and threonine metabolism;Glycine, serine and …
Malate	PolarBasic	Negative	Area	YES	YES	YES			STD	133 > 115	133 > 71	SRM2	C00149	HMDB00744	222656	BJEPYKJPYRNKOW-REOHCLBHSA-N	97-67-6	C4H6O5	134.087	Hydroxy acids and derivatives	Beta hydroxy acids and derivatives	Pyruvate metabolism
NAD	PolarBasic	Positive	Area	YES	YES	YES			STD	664.2 > 136.1	664.2 > 428.1	SRM1
NADH	PolarBasic	Positive	Area	YES	YES	YES			STD	666.3 > 514.1	666.3 > 136.1	SRM1
NADP	PolarBasic	Positive	Area	YES	YES	YES			STD	744.1 > 136.01	744.1 > 604.01	SRM1
NADPH	PolarBasic	Positive	Area	YES	YES	YES			STD	746.1 > 136	746.1 > 302	SRM1
Nicotinamide	PolarBasic	Positive	Area	YES	YES	YES			STD	123.1 > 80	123.1 > 53	SRM1	C00153	HMDB01406	936	DFPAKSUCGFBDDF-UHFFFAOYSA-N	98-92-0	C6H6N2O	122.125	Pyridines and derivatives	Pyridinecarboxylic acids and derivatives	Nicotinate and nicotinamide metabolism
Nicotinamide riboside	PolarBasic	Positive	Area	YES	YES	YES			STD	255.21 > 123.1	255.21 > 106.08	SRM1	C03150	HMDB00855	439924	JLEBZPBDRKPWTD-TURQNECASA-O	1341-23-7	C11H15N2O5	255.247	Organooxygen compounds	Carbohydrates and carbohydrate conjugates	Nicotinate and nicotinamide metabolism

### Sheet: Consumables and Instrumentation
Details on instrumentation, consumables and standards employed
Consumables and reagents	Vendor	Reference	Lot
Eppendorfs	Eppendorf	0030 121.023	Provided by the user
LC-MS vials (300 µL)	Waters	186002803	2803642470
Pre-slit caps	Waters	186005829	5829542070
LC-MS Methanol Extraction	Fisher-Scientific	A456-1	2489088
LC-MS Acetonitrile Mobile phase / Wash solution	Fisher-Scientific	A955-1	2240174
Double deionized water		Double-deionized (Elga)	Collected on the day of preparation
LC-MS Ammonium acetate	Sigma-Aldrich	1003746820	MKCV9194	Stock 5 M prepared May 23rd 2025
LC-MS Ammonium hydroxyde (>28%) 99.99% Purity	Sigma-Aldrich	338818-100ML	MKCV7177
Columns:
Polar basic: Atlantis Premier BEH Z-HILIC 1.7 µm 2.1 X 100 mm	Waters	186009979	Serial: 01083514715807
Guard columns:	Waters	Fit guards attached to the column
Apparatus	Vendor	Reference	Item serial number
Gilson Pipetman	Gilson	P200m	UE14146
Centrifuge	Eppendorf	5430R	5428ZL808864
Fisherbrand Ultrasound bath S60	Fisher-Scientific	10335822	100965116
Eppendorf Multipette E3x	Eppendorf	4982000012	CFQ53283L
Elga Purelab Flex 2	Elga	PF2XXXXM1	FLB00016367
Instrumentation (Polar)	Vendor	Serial number
Waters Acquity Premier UPLC Binary Solvent Manager	Waters	A21PBS029N
Waters Acquity Premier Sample Manager	Waters	A24PFT040N
Waters Acquity Premier Column Manager	Waters	H20PMA022G
Waters Xevo TQ-Sµ Triple Quadrupole Mass Spectrometer	Waters	QEE0256
Waters Acquity Premier Sample Organized	Waters	F23CPO413H
