## Supplementary material for "A systemic circadian nicotinic acid riboside (NaR) signal engages the unfolded protein response and adipogenesis via the prefoldin complex": Table S4

### Sheet: PrankWeb_pocket_ranking
PFDN1 (Q9CWM4)
name	rank	score	probability	sas_points	surf_atoms	center_x	center_y	center_z	residue_ids	surf_atom_ids
pocket1	1	3.98	0.138	49	18	10.937	8.7903	-16.0238	A_43 A_47 A_51 A_60 A_61 A_62 A_63 A_76 A_80 A_83	342 343 373 374 405 472 475 477 481 490 494 498 605 606 639 641 665 667
PFDN2 (O70591)
name	rank	score	probability	sas_points	surf_atoms	center_x	center_y	center_z	residue_ids	surf_atom_ids
pocket1	1	8.33	0.421	94	41	6.3578	7.7258	-10.3247	A_50 A_53 A_54 A_57 A_61 A_70 A_71 A_72 A_73 A_81 A_85 A_86 A_89 A_90 A_93 A_96 A_97	349 351 373 374 375 376 377 382 383 384 385 386 406 407 437 438 513 518 527 529 531 532 533 536 541 597 629 635 638 639 640 659 666 668 685 687 688 689 716 722 724
PFDN5 (Q9WU28)
name	rank	score	probability	sas_points	surf_atoms	center_x	center_y	center_z	residue_ids	surf_atom_ids
pocket1	1	1.3	0.013	21	13	9.1232	1.5712	-12.3313	A_103 A_46 A_49 A_50 A_82 A_83 A_84	365 366 387 397 642 644 645 646 650 655 659 812 813
PFDN6 (Q03958)
name	rank	score	probability	sas_points	surf_atoms	center_x	center_y	center_z	residue_ids	surf_atom_ids
pocket1	1	3.29	0.1	42	22	12.8242	5.9831	-14.8775	A_40 A_43 A_47 A_56 A_57 A_58 A_67 A_72 A_75 A_76 A_79	323 345 346 379 380 381 441 445 447 454 455 457 459 460 461 526 563 584 586 594 615 618

### Sheet: AutoDock Vina_affinity_scores
PFDN1 (Q9CWM4)
Model	Calculated affinity (kcal/mol)
1	-4.856
PFDN2 (O70591)
Model	Calculated affinity (kcal/mol)
1	-4.469
PFDN5 (Q9WU28)
Model	Calculated affinity (kcal/mol)
1	-5.048
PFDN6 (Q03958)
Model	Calculated affinity (kcal/mol)
1	-4.912
